# Identifying robust functional modules using three-body correlations in *Escherichia coli*

**DOI:** 10.1101/2021.08.03.454257

**Authors:** Tianlong Chen, Pramesh Singh, Kevin E. Bassler

## Abstract

Understanding the underlying structure of a gene regulatory network is crucial to understand the biological functions of genes or groups of genes. A common strategy to investigate it is to find community structure of these networks. However, methods of finding these communities are often sensitive to noise in the gene expression data and the inherent stochasticity of the community detection algorithms. Here we introduce an approach for identifying functional groups and their hierarchical organization in gene co-expression networks from expression data. A network describing the relatedness in the expression profiles of genes is first inferred using an information theoretic approach. Community structure within the inferred network is found by using *modularity maximization*. This community structure is further refined using three-body structural correlations to robustly identify important functional gene communities. We apply this approach to the expression data of *Escherichia coli* genes and identify 25 robust groups, many of which show key associations with important biological functions as demonstrated by Gene Ontology (GO) term enrichment analysis. Thus, our approach makes specific and novel predictions about the function of these genes.
