## Supplementary material for "Identifying robust functional modules using three-body correlations in *Escherichia coli*": S1

### Sheet: Sheet1
gene	community
aidB	Previous_unknown1
amyA	Previous_unknown1
astA	Previous_unknown1
astB	Previous_unknown1
astC	Previous_unknown1
astD	Previous_unknown1
bfr	Previous_unknown1
blc	Previous_unknown1
cbpA	Previous_unknown1
cbpM	Previous_unknown1
cfa	Previous_unknown1
csiD	Previous_unknown1
cueR	Previous_unknown1
dctR	Previous_unknown1
dkgA	Previous_unknown1
dps	Previous_unknown1
ecnB	Previous_unknown1
elaB	Previous_unknown1
fbaB	Previous_unknown1
fic	Previous_unknown1
gabD	Previous_unknown1
gabP	Previous_unknown1
gabT	Previous_unknown1
gadA	Previous_unknown1
gadB	Previous_unknown1
gadC	Previous_unknown1
gadE	Previous_unknown1
gadW	Previous_unknown1
gadX	Previous_unknown1
gadY	Previous_unknown1
gapC	Previous_unknown1
grxB	Previous_unknown1
hdeA	Previous_unknown1
hdeB	Previous_unknown1
hdeD	Previous_unknown1
katE	Previous_unknown1
ldcC	Previous_unknown1
mdtE	Previous_unknown1
mdtF	Previous_unknown1
msyB	Previous_unknown1
osmC	Previous_unknown1
osmE	Previous_unknown1
osmY	Previous_unknown1
otsA	Previous_unknown1
otsB	Previous_unknown1
pfkB	Previous_unknown1
poxB	Previous_unknown1
qor	Previous_unknown1
rydB	Previous_unknown1
slp	Previous_unknown1
sodC	Previous_unknown1
sra	Previous_unknown1
talA	Previous_unknown1
tktB	Previous_unknown1
uspB	Previous_unknown1
wrbA	Previous_unknown1
yahK	Previous_unknown1
yahO	Previous_unknown1
yaiA	Previous_unknown1
ybaS	Previous_unknown1
ybaT	Previous_unknown1
ybaY	Previous_unknown1
ybgA	Previous_unknown1
ybjP	Previous_unknown1
ycaC	Previous_unknown1
yccJ	Previous_unknown1
ycgB	Previous_unknown1
yciE	Previous_unknown1
yciF	Previous_unknown1
yciG	Previous_unknown1
ydeI	Previous_unknown1
ydiH	Previous_unknown1
ydiZ	Previous_unknown1
yeaG	Previous_unknown1
yeaH	Previous_unknown1
yeaQ	Previous_unknown1
yebV	Previous_unknown1
yedP	Previous_unknown1
yegP	Previous_unknown1
yfcG	Previous_unknown1
ygaF	Previous_unknown1
ygaM	Previous_unknown1
ygaU	Previous_unknown1
yggE	Previous_unknown1
ygiV	Previous_unknown1
ygiW	Previous_unknown1
yhcO	Previous_unknown1
yhfG	Previous_unknown1
yhiD	Previous_unknown1
yhiM	Previous_unknown1
yhjD	Previous_unknown1
yiaG	Previous_unknown1
yjbJ	Previous_unknown1
yjbQ	Previous_unknown1
yjbR	Previous_unknown1
yjdI	Previous_unknown1
yjdJ	Previous_unknown1
yjgB	Previous_unknown1
yjgH	Previous_unknown1
yjjU	Previous_unknown1
yjjV	Previous_unknown1
yncB	Previous_unknown1
yncL	Previous_unknown1
ynhG	Previous_unknown1
yodC	Previous_unknown1
yodD	Previous_unknown1
yqaE	Previous_unknown1
yqjC	Previous_unknown1
yqjD	Previous_unknown1
yqjE	Previous_unknown1
yqjK	Previous_unknown1
ytjA	Previous_unknown1
argA	Amino_acid
argB	Amino_acid
argC	Amino_acid
argD	Amino_acid
argE	Amino_acid
argF	Amino_acid
argG	Amino_acid
argH	Amino_acid
argI	Amino_acid
argP	Amino_acid
aroA	Amino_acid
aroD	Amino_acid
aroG	Amino_acid
aroP	Amino_acid
artJ	Amino_acid
asd	Amino_acid
carA	Amino_acid
carB	Amino_acid
codA	Amino_acid
codB	Amino_acid
cvpA	Amino_acid
cysA	Amino_acid
cysC	Amino_acid
cysD	Amino_acid
cysH	Amino_acid
cysI	Amino_acid
cysJ	Amino_acid
cysK	Amino_acid
cysM	Amino_acid
cysN	Amino_acid
cysP	Amino_acid
cysU	Amino_acid
cysW	Amino_acid
dcyD	Amino_acid
eco	Amino_acid
fdoG	Amino_acid
fdoH	Amino_acid
fdoI	Amino_acid
fliY	Amino_acid
gcvB	Amino_acid
gdhA	Amino_acid
gltB	Amino_acid
gltD	Amino_acid
gsiA	Amino_acid
gsiB	Amino_acid
gsiC	Amino_acid
gsiD	Amino_acid
hisA	Amino_acid
hisB	Amino_acid
hisC	Amino_acid
hisD	Amino_acid
hisF	Amino_acid
hisG	Amino_acid
hisH	Amino_acid
hisI	Amino_acid
hisJ	Amino_acid
hisM	Amino_acid
hisQ	Amino_acid
iaaA	Amino_acid
ilvA	Amino_acid
ilvC	Amino_acid
ilvD	Amino_acid
ilvE	Amino_acid
ilvG	Amino_acid
ilvH	Amino_acid
ilvI	Amino_acid
ilvL	Amino_acid
ilvM	Amino_acid
kbl	Amino_acid
leuA	Amino_acid
leuB	Amino_acid
leuC	Amino_acid
leuD	Amino_acid
leuL	Amino_acid
livF	Amino_acid
livG	Amino_acid
livH	Amino_acid
livJ	Amino_acid
livK	Amino_acid
livM	Amino_acid
lysA	Amino_acid
lysC	Amino_acid
lysU	Amino_acid
metA	Amino_acid
metC	Amino_acid
metE	Amino_acid
metF	Amino_acid
metI	Amino_acid
metN	Amino_acid
metQ	Amino_acid
nadA	Amino_acid
nlpA	Amino_acid
pntA	Amino_acid
pntB	Amino_acid
pnuC	Amino_acid
ppc	Amino_acid
purC	Amino_acid
purD	Amino_acid
purE	Amino_acid
purF	Amino_acid
purH	Amino_acid
purK	Amino_acid
purL	Amino_acid
purM	Amino_acid
purN	Amino_acid
purT	Amino_acid
pyrB	Amino_acid
pyrC	Amino_acid
pyrI	Amino_acid
pyrL	Amino_acid
sbp	Amino_acid
serA	Amino_acid
serC	Amino_acid
tdh	Amino_acid
thiC	Amino_acid
thiD	Amino_acid
thiE	Amino_acid
thiF	Amino_acid
thiG	Amino_acid
thiH	Amino_acid
thiM	Amino_acid
thiS	Amino_acid
thrA	Amino_acid
thrB	Amino_acid
thrC	Amino_acid
thrL	Amino_acid
trpA	Amino_acid
trpB	Amino_acid
trpC	Amino_acid
trpD	Amino_acid
trpE	Amino_acid
trpL	Amino_acid
tyrB	Amino_acid
yagU	Amino_acid
yciW	Amino_acid
ydiI	Amino_acid
ydiJ	Amino_acid
ydjN	Amino_acid
yecC	Amino_acid
yeeD	Amino_acid
yeeE	Amino_acid
yhjE	Amino_acid
yicE	Amino_acid
yjcD	Amino_acid
acnB	Alternative_carbon
aphA	Alternative_carbon
aspA	Alternative_carbon
atoS	Alternative_carbon
cpdB	Alternative_carbon
dctA	Alternative_carbon
dgsA	Alternative_carbon
dsdX	Alternative_carbon
ftnB	Alternative_carbon
fucA	Alternative_carbon
fucI	Alternative_carbon
fucK	Alternative_carbon
fucO	Alternative_carbon
fucP	Alternative_carbon
fucR	Alternative_carbon
fumA	Alternative_carbon
galS	Alternative_carbon
glcC	Alternative_carbon
gltA	Alternative_carbon
isrB	Alternative_carbon
lamB	Alternative_carbon
lldD	Alternative_carbon
lldP	Alternative_carbon
lldR	Alternative_carbon
maeB	Alternative_carbon
malE	Alternative_carbon
malF	Alternative_carbon
malG	Alternative_carbon
malK	Alternative_carbon
malM	Alternative_carbon
malP	Alternative_carbon
malQ	Alternative_carbon
malT	Alternative_carbon
mdh	Alternative_carbon
melR	Alternative_carbon
mglA	Alternative_carbon
mglB	Alternative_carbon
mglC	Alternative_carbon
mgsA	Alternative_carbon
mscS	Alternative_carbon
msrB	Alternative_carbon
mtfA	Alternative_carbon
murQ	Alternative_carbon
nanA	Alternative_carbon
nanC	Alternative_carbon
nanE	Alternative_carbon
nanK	Alternative_carbon
nanM	Alternative_carbon
nanT	Alternative_carbon
nmpC	Alternative_carbon
nupG	Alternative_carbon
pck	Alternative_carbon
pspE	Alternative_carbon
putP	Alternative_carbon
rbsA	Alternative_carbon
rbsB	Alternative_carbon
rbsC	Alternative_carbon
rbsD	Alternative_carbon
rbsK	Alternative_carbon
rbsR	Alternative_carbon
rihA	Alternative_carbon
rihC	Alternative_carbon
sdhA	Alternative_carbon
sdhB	Alternative_carbon
sdhC	Alternative_carbon
sdhD	Alternative_carbon
sseA	Alternative_carbon
sthA	Alternative_carbon
sucA	Alternative_carbon
sucB	Alternative_carbon
sucC	Alternative_carbon
sucD	Alternative_carbon
tnaA	Alternative_carbon
tnaB	Alternative_carbon
tnaC	Alternative_carbon
treB	Alternative_carbon
treC	Alternative_carbon
ucpA	Alternative_carbon
yadI	Alternative_carbon
yagE	Alternative_carbon
yaiZ	Alternative_carbon
ybiA	Alternative_carbon
ybjK	Alternative_carbon
ydcI	Alternative_carbon
ydeN	Alternative_carbon
yeaC	Alternative_carbon
yebK	Alternative_carbon
yedR	Alternative_carbon
yehT	Alternative_carbon
yehU	Alternative_carbon
yeiA	Alternative_carbon
yeiT	Alternative_carbon
yfeC	Alternative_carbon
yfeD	Alternative_carbon
ygeV	Alternative_carbon
yghZ	Alternative_carbon
ygjR	Alternative_carbon
yhcH	Alternative_carbon
yjcB	Alternative_carbon
yjhB	Alternative_carbon
yjhC	Alternative_carbon
yjjM	Alternative_carbon
ykgE	Alternative_carbon
yqeB	Alternative_carbon
yqeC	Alternative_carbon
yqeF	Alternative_carbon
putA	Alternative_carbon
ybiV	Alternative_carbon
ykgF	Alternative_carbon
ykgG	Alternative_carbon
adiY	Anaerobic
ansB	Anaerobic
ccmA	Anaerobic
cysG	Anaerobic
dcuA	Anaerobic
dcuB	Anaerobic
dcuC	Anaerobic
dmsA	Anaerobic
dmsB	Anaerobic
dmsC	Anaerobic
fdnG	Anaerobic
focA	Anaerobic
frdA	Anaerobic
frdB	Anaerobic
frdC	Anaerobic
frdD	Anaerobic
fumB	Anaerobic
gldA	Anaerobic
hybA	Anaerobic
hybB	Anaerobic
hybC	Anaerobic
hybD	Anaerobic
hybE	Anaerobic
hybF	Anaerobic
hybG	Anaerobic
hybO	Anaerobic
hypA	Anaerobic
hypB	Anaerobic
hypC	Anaerobic
hypD	Anaerobic
hypE	Anaerobic
kgtP	Anaerobic
napA	Anaerobic
napB	Anaerobic
napC	Anaerobic
napD	Anaerobic
napF	Anaerobic
napG	Anaerobic
napH	Anaerobic
narG	Anaerobic
narH	Anaerobic
narJ	Anaerobic
narK	Anaerobic
nikA	Anaerobic
nikB	Anaerobic
nikC	Anaerobic
nikD	Anaerobic
nikE	Anaerobic
nirB	Anaerobic
nirC	Anaerobic
nirD	Anaerobic
nrdD	Anaerobic
nrdG	Anaerobic
nrfA	Anaerobic
nrfB	Anaerobic
nrfC	Anaerobic
ompW	Anaerobic
pepE	Anaerobic
pflA	Anaerobic
pflB	Anaerobic
pykA	Anaerobic
ravA	Anaerobic
tdcC	Anaerobic
viaA	Anaerobic
ycbJ	Anaerobic
ydfZ	Anaerobic
ydhY	Anaerobic
ydjX	Anaerobic
ydjY	Anaerobic
yfbS	Anaerobic
yfcZ	Anaerobic
yfiD	Anaerobic
yhbU	Anaerobic
yhbV	Anaerobic
yjdK	Anaerobic
yjdO	Anaerobic
yjjI	Anaerobic
yjjW	Anaerobic
ynfE	Anaerobic
ynfF	Anaerobic
ynfG	Anaerobic
ynfH	Anaerobic
ynfK	Anaerobic
ynjE	Anaerobic
yqgA	Anaerobic
ysaA	Anaerobic
aer	Mobility
cheA	Mobility
cheB	Mobility
cheR	Mobility
cheW	Mobility
cheY	Mobility
cheZ	Mobility
flgA	Mobility
flgB	Mobility
flgC	Mobility
flgD	Mobility
flgE	Mobility
flgF	Mobility
flgG	Mobility
flgH	Mobility
flgI	Mobility
flgJ	Mobility
flgK	Mobility
flgL	Mobility
flgM	Mobility
flgN	Mobility
flhA	Mobility
flhB	Mobility
flhC	Mobility
flhD	Mobility
flhE	Mobility
fliA	Mobility
fliC	Mobility
fliD	Mobility
fliE	Mobility
fliF	Mobility
fliG	Mobility
fliH	Mobility
fliI	Mobility
fliJ	Mobility
fliK	Mobility
fliL	Mobility
fliM	Mobility
fliN	Mobility
fliO	Mobility
fliP	Mobility
fliQ	Mobility
fliR	Mobility
fliS	Mobility
fliT	Mobility
fliZ	Mobility
flxA	Mobility
modA	Mobility
modB	Mobility
modC	Mobility
motA	Mobility
motB	Mobility
rcsA	Mobility
tap	Mobility
tar	Mobility
trg	Mobility
tsr	Mobility
uhpT	Mobility
ves	Mobility
ycgR	Mobility
yecR	Mobility
yhjH	Mobility
yjcZ	Mobility
yjdA	Mobility
ykfB	Mobility
ymdA	Mobility
ynjH	Mobility
cho	LexA
dinB	LexA
dinD	LexA
dinF	LexA
dinG	LexA
dinI	LexA
dinQ	LexA
intE	LexA
lexA	LexA
lit	LexA
polB	LexA
recA	LexA
recN	LexA
recX	LexA
stfE	LexA
sulA	LexA
tfaE	LexA
tisB	LexA
umuC	LexA
umuD	LexA
uvrA	LexA
uvrB	LexA
xisE	LexA
yafN	LexA
yafO	LexA
yafP	LexA
ybhU	LexA
ycfK	LexA
ydcD	LexA
ydjM	LexA
yebF	LexA
yebG	LexA
ymfD	LexA
ymfE	LexA
ymfJ	LexA
ymfL	LexA
ymfM	LexA
ymfN	LexA
ymfO	LexA
ymfP	LexA
ymfQ	LexA
ymfR	LexA
ymfS	LexA
ymfT	LexA
bfd	Iron_deficiency
cirA	Iron_deficiency
efeB	Iron_deficiency
efeO	Iron_deficiency
efeU	Iron_deficiency
entA	Iron_deficiency
entB	Iron_deficiency
entC	Iron_deficiency
entD	Iron_deficiency
entE	Iron_deficiency
entF	Iron_deficiency
entS	Iron_deficiency
exbB	Iron_deficiency
exbD	Iron_deficiency
fecI	Iron_deficiency
fecR	Iron_deficiency
fepA	Iron_deficiency
fepB	Iron_deficiency
fepD	Iron_deficiency
fepG	Iron_deficiency
fes	Iron_deficiency
fhuA	Iron_deficiency
fhuB	Iron_deficiency
fhuC	Iron_deficiency
fhuD	Iron_deficiency
fhuE	Iron_deficiency
fhuF	Iron_deficiency
fiu	Iron_deficiency
nrdE	Iron_deficiency
nrdF	Iron_deficiency
nrdH	Iron_deficiency
nrdI	Iron_deficiency
ryhB	Iron_deficiency
sodB	Iron_deficiency
tonB	Iron_deficiency
ybaN	Iron_deficiency
ybdB	Iron_deficiency
ybdZ	Iron_deficiency
ybiX	Iron_deficiency
ydiE	Iron_deficiency
yjjZ	Iron_deficiency
yncE	Iron_deficiency
yqjH	Iron_deficiency
agp	Carbon_starvation
cstA	Carbon_starvation
dadX	Carbon_starvation
hcaR	Carbon_starvation
ybhQ	Carbon_starvation
yeaT	Carbon_starvation
yjfN	Carbon_starvation
yjfO	Carbon_starvation
acs	Carbon_starvation
actP	Carbon_starvation
aldA	Carbon_starvation
argT	Carbon_starvation
cspD	Carbon_starvation
cyaR	Carbon_starvation
dadA	Carbon_starvation
fadA	Carbon_starvation
fadB	Carbon_starvation
fadI	Carbon_starvation
fadJ	Carbon_starvation
fumC	Carbon_starvation
mhpR	Carbon_starvation
mokB	Carbon_starvation
uspF	Carbon_starvation
xylF	Carbon_starvation
ybdD	Carbon_starvation
ydcH	Carbon_starvation
yggG	Carbon_starvation
yjcH	Carbon_starvation
ytfJ	Carbon_starvation
ytfQ	Carbon_starvation
hokB	Carbon_starvation
clpB	Heat_shock
dnaJ	Heat_shock
dnaK	Heat_shock
fxsA	Heat_shock
groL	Heat_shock
groS	Heat_shock
grpE	Heat_shock
hslO	Heat_shock
hslR	Heat_shock
hslU	Heat_shock
hslV	Heat_shock
htpG	Heat_shock
ibpA	Heat_shock
ibpB	Heat_shock
ybbN	Heat_shock
ybeY	Heat_shock
araA	Previous_unknown2
araB	Previous_unknown2
araC	Previous_unknown2
araD	Previous_unknown2
araE	Previous_unknown2
araF	Previous_unknown2
araG	Previous_unknown2
araH	Previous_unknown2
araJ	Previous_unknown2
galE	Previous_unknown2
galK	Previous_unknown2
galP	Previous_unknown2
galT	Previous_unknown2
ygeA	Previous_unknown2
argU	tRNAs
argW	tRNAs
glyU	tRNAs
hisR	tRNAs
leuP	tRNAs
leuX	tRNAs
leuZ	tRNAs
metY	tRNAs
proL	tRNAs
proM	tRNAs
serV	tRNAs
thrW	tRNAs
trpT	tRNAs
valV	tRNAs
ssnA	Previous_unknown3
xdhB	Previous_unknown3
xdhD	Previous_unknown3
ygeW	Previous_unknown3
ygeX	Previous_unknown3
ygeY	Previous_unknown3
ygfK	Previous_unknown3
ygfM	Previous_unknown3
hyaA	New_unknown1
hyaB	New_unknown1
hyaC	New_unknown1
hyaD	New_unknown1
hyaE	New_unknown1
hyaF	New_unknown1
iadA	New_unknown1
yjiE	New_unknown1
yjiG	New_unknown1
yjiH	New_unknown1
dppA	ATP_uptake
dppB	ATP_uptake
dppC	ATP_uptake
dppD	ATP_uptake
dppF	ATP_uptake
ilvB	ATP_uptake
ilvN	ATP_uptake
hycA	Previous_unknown7
hycB	Previous_unknown7
hycC	Previous_unknown7
hycD	Previous_unknown7
hycF	Previous_unknown7
hycG	Previous_unknown7
hycI	Previous_unknown7
hydN	Previous_unknown7
cyoA	Cytochrome_bo_oxidase_complex
cyoB	Cytochrome_bo_oxidase_complex
cyoC	Cytochrome_bo_oxidase_complex
cyoD	Cytochrome_bo_oxidase_complex
cyoE	Cytochrome_bo_oxidase_complex
gatA	Previous_unknown12
gatB	Previous_unknown12
gatC	Previous_unknown12
gatD	Previous_unknown12
gatR	Previous_unknown12
gatY	Previous_unknown12
gatZ	Previous_unknown12
garD	New_unknown2
garK	New_unknown2
garL	New_unknown2
garP	New_unknown2
garR	New_unknown2
tdcA	New_unknown2
mntH	Previous_unknown8
sufA	Previous_unknown8
sufB	Previous_unknown8
sufC	Previous_unknown8
sufD	Previous_unknown8
sufE	Previous_unknown8
sufS	Previous_unknown8
fdx	Fe_S_cluster_biosnythesis
hscA	Fe_S_cluster_biosnythesis
hscB	Fe_S_cluster_biosnythesis
iscX	Fe_S_cluster_biosnythesis
pepB	Fe_S_cluster_biosnythesis
sseB	Fe_S_cluster_biosnythesis
cdd	Previous_unknown5
deoA	Previous_unknown5
deoB	Previous_unknown5
deoC	Previous_unknown5
deoD	Previous_unknown5
udp	Previous_unknown5
tdcB	New_unknown3
tdcD	New_unknown3
tdcE	New_unknown3
tdcF	New_unknown3
tdcG	New_unknown3
lsrA	New_unknown4
lsrB	New_unknown4
lsrG	New_unknown4
lsrK	New_unknown4
lsrR	New_unknown4
intZ	Previous_unknown10
yffL	Previous_unknown10
yffO	Previous_unknown10
yffQ	Previous_unknown10
yffS	Previous_unknown10
phoU	Phosphate_uptake
pstA	Phosphate_uptake
pstB	Phosphate_uptake
pstC	Phosphate_uptake
pstS	Phosphate_uptake
